# PIC recruitment by synthetic reader-actuators to polycomb-silenced genes blocks triple-negative breast cancer invasion

**DOI:** 10.1101/2023.01.23.525196

**Authors:** Natecia L. Williams, Lauren Hong, Maya Jaffe, Cara E. Shields, Karmella A. Haynes

## Abstract

Scientists have used small molecule inhibitors and genetic knockdown of gene-silencing polycomb repressive complexes (PRC1/2) to determine if restoring the expression of tumor suppressor genes can block proliferation and invasion of cancer cells. A major limitation of this approach is that inhibitors can not restore key transcriptional activators that are mutated in many cancers, such as p53 and members of the BRAF SWI/SNF complex. Furthermore, small molecule inhibitors can alter the activity of, rather than inhibit, the polycomb enzyme EZH2. While chromatin has been shown to play a major role in gene regulation in cancer, poor clinical results for polycomb chromatin-targeting therapies for diseases like triple-negative breast cancer (TNBC) could discourage further development of this emerging avenue for treatment. To overcome the limitations of inhibiting polycomb to study epigenetic regulation, we developed an engineered chromatin protein to manipulate transcription. The synthetic reader-actuator (SRA) is a fusion protein that directly binds a target chromatin modification and regulates gene expression. Here, we report the activity of an SRA built from polycomb chromodomain and VP64 modules that bind H3K27me3 and subunits of the Mediator complex, respectively. In SRA-expressing BT-549 cells, we identified 122 upregulated differentially expressed genes (UpDEGs, ≥ 2-fold activation, adjusted *p* < 0.05). On-target epigenetic regulation was determined by identifying UpDEGs at H3K27me3-enriched, closed chromatin. SRA activity induced activation of genes involved in cell death, cell cycle arrest, and the inhibition of migration and invasion. SRA-expressing BT-549 cells showed reduced spheroid size in Matrigel over time, loss of invasion, and activation of apoptosis. These results show that Mediator-recruiting regulators broadly targeted to silenced chromatin activate silenced tumor suppressor genes and stimulate anti-cancer phenotypes. Therefore further development of gene-activating epigenetic therapies might benefit TNBC patients.
