## Supplemental Table S2 for "PIC recruitment by synthetic reader-actuators to polycomb-silenced genes blocks triple-negative breast cancer invasion"

### Sheet: Sheet1
Title: RNA-seq data for SRA UpDEGs and the 100 top highly expressed genes from Figure 3C
Gene symbol	Ensembl ID	Category	Baseline normalized expression (untransfected)	24 hr log2FC	48hr log2FC	72hr log2FC
CSF3	ENSG00000108342	SRA UpDEG	0	0	7.35282	7.37833
LEF1	ENSG00000138795	SRA UpDEG	0	7.19642	0	0
CXCL10	ENSG00000169245	SRA UpDEG	0	7.12499	0	0
ARC	ENSG00000198576	SRA UpDEG	0	9.13747	7.7934	0
NKX1-2	ENSG00000229544	SRA UpDEG	0.813696	5.69778	5.59926	0
DLL1	ENSG00000198719	SRA UpDEG	1.16462	4.96573	0	0
TNFAIP6	ENSG00000123610	SRA UpDEG	1.2019	0	5.45418	6.65961
IFNB1	ENSG00000171855	SRA UpDEG	2.44109	0	4.30064	0
PI3	ENSG00000124102	SRA UpDEG	2.47837	0	0	4.25236
PLCG2	ENSG00000197943	SRA UpDEG	4.06848	3.30282	3.39466	0
MLKL	ENSG00000168404	SRA UpDEG	4.38212	3.5139	0	0
CCL20	ENSG00000115009	SRA UpDEG	4.60583	0	3.54433	4.02524
FLNC	ENSG00000128591	SRA UpDEG	5.97223	4.20435	3.69706	0
LMO2	ENSG00000135363	SRA UpDEG	6.89778	3.41905	3.10075	0
KLHDC7B	ENSG00000130487	SRA UpDEG	7.39783	2.99395	3.47192	3.22074
MUC16	ENSG00000181143	SRA UpDEG	8.17425	0	3.03415	3.06457
SERPING1	ENSG00000149131	SRA UpDEG	9.41343	2.79876	2.99937	2.85234
TRIM38	ENSG00000112343	SRA UpDEG	9.72707	2.73838	2.86946	0
DNER	ENSG00000187957	SRA UpDEG	13.0564	0	2.75826	3.2683
LGALS3BP	ENSG00000108679	SRA UpDEG	14.2956	0	2.93637	2.78567
IL1A	ENSG00000115008	SRA UpDEG	14.4228	0	2.64091	2.54768
TLR3	ENSG00000164342	SRA UpDEG	14.5347	3.61406	3.11342	2.31319
IFI35	ENSG00000068079	SRA UpDEG	15.8484	2.40483	2.62528	0
PID1	ENSG00000153823	SRA UpDEG	16.6248	0	0	2.92664
TRIM22	ENSG00000132274	SRA UpDEG	18.9914	3.86286	3.91003	3.51549
HCP5	ENSG00000206337	SRA UpDEG	20.0068	0	2.35831	2.763
THEMIS2	ENSG00000130775	SRA UpDEG	20.8798	2.76881	2.42929	2.41808
SLC15A3	ENSG00000110446	SRA UpDEG	22.4479	2.6418	2.61714	2.27624
C15orf48	ENSG00000166920	SRA UpDEG	25.4483	0	0	2.64371
IL1B	ENSG00000125538	SRA UpDEG	25.8584	0	3.80608	3.86345
DSP	ENSG00000096696	SRA UpDEG	26.2927	4.16787	4.14091	3.52146
MMP1	ENSG00000196611	SRA UpDEG	29.8304	0	0	2.3399
C3	ENSG00000125730	SRA UpDEG	31.3087	0	2.43963	3.31737
ITGA2	ENSG00000164171	SRA UpDEG	33.0633	2.16799	2.41755	2.4071
OASL	ENSG00000135114	SRA UpDEG	34.7126	3.69053	3.60798	3.48943
IFITM1	ENSG00000185885	SRA UpDEG	36.34	2.4209	3.08822	3.30699
ST8SIA4	ENSG00000113532	SRA UpDEG	36.7655	0	2.39522	2.49144
TRANK1	ENSG00000168016	SRA UpDEG	41.5665	3.36871	3.45187	2.79831
GBP5	ENSG00000154451	SRA UpDEG	43.5295	3.09575	3.2474	2.81905
GBP4	ENSG00000162654	SRA UpDEG	46.5079	3.75315	2.98968	2.5427
USP18	ENSG00000184979	SRA UpDEG	46.6878	3.50734	3.28204	2.85038
DDX58	ENSG00000107201	SRA UpDEG	46.9487	2.41186	2.4258	0
CMPK2	ENSG00000134326	SRA UpDEG	51.4427	3.36295	3.25144	2.8007
BMP2	ENSG00000125845	SRA UpDEG	51.673	0	2.29066	2.50197
BST2	ENSG00000130303	SRA UpDEG	52.9056	0	2.02792	1.96934
LY6E	ENSG00000160932	SRA UpDEG	59.856	0	2.13607	2.15415
GBP3	ENSG00000117226	SRA UpDEG	60.4153	2.69859	2.54242	2.36083
HELZ2	ENSG00000130589	SRA UpDEG	61.1391	2.10316	0	0
TFPI2	ENSG00000105825	SRA UpDEG	63.0801	0	0	1.92407
TAP1	ENSG00000168394	SRA UpDEG	66.3349	2.58877	2.4531	2.35403
CCL5	ENSG00000271503	SRA UpDEG	72.9344	2.85251	3.08871	2.91727
IGFBP4	ENSG00000141753	SRA UpDEG	73.9126	0	0	2.2415
NLRC5	ENSG00000140853	SRA UpDEG	77.5928	1.97564	1.91686	0
IFI27	ENSG00000165949	SRA UpDEG	78.4065	2.3198	3.20549	3.65681
CD274	ENSG00000120217	SRA UpDEG	81.4749	2.03939	0	0
EPSTI1	ENSG00000133106	SRA UpDEG	83.3633	2.19211	2.13855	1.97544
CHI3L1	ENSG00000133048	SRA UpDEG	83.7953	0	0	2.19715
UBE2L6	ENSG00000156587	SRA UpDEG	86.0654	2.36566	2.53912	2.4607
PCGF5	ENSG00000180628	SRA UpDEG	88.059	2.16567	0	0
PTGS2	ENSG00000073756	SRA UpDEG	101.082	0	3.51221	4.05856
PARP12	ENSG00000059378	SRA UpDEG	102.699	1.95995	0	0
MME	ENSG00000196549	SRA UpDEG	103.958	0	0	2.03713
ISG15	ENSG00000187608	SRA UpDEG	103.975	2.55024	2.76916	2.48979
ABCA1	ENSG00000165029	SRA UpDEG	104.445	0	1.77505	0
HERC6	ENSG00000138642	SRA UpDEG	108.239	2.91483	2.64697	2.69717
XAF1	ENSG00000132530	SRA UpDEG	112.68	2.60585	2.58574	0
GDF15	ENSG00000130513	SRA UpDEG	116.633	0	0	2.6166
IDO1	ENSG00000131203	SRA UpDEG	124.219	2.88188	2.61565	2.39451
TNFAIP3	ENSG00000118503	SRA UpDEG	134.9	0	2.27054	2.08531
OAS1	ENSG00000089127	SRA UpDEG	135.038	3.10428	2.90301	2.58319
IFIT2	ENSG00000119922	SRA UpDEG	139.188	4.31679	3.51941	2.7903
SAMD9L	ENSG00000177409	SRA UpDEG	154.999	3.29176	3.0241	2.65351
STAT2	ENSG00000170581	SRA UpDEG	160.732	1.91853	1.69639	0
DDX60	ENSG00000137628	SRA UpDEG	163.63	0	1.84872	0
IFI6	ENSG00000126709	SRA UpDEG	166.518	2.4248	2.93571	3.04183
SAMD9	ENSG00000205413	SRA UpDEG	167.913	2.92813	2.64542	2.1708
RSAD2	ENSG00000134321	SRA UpDEG	170.819	4.73804	4.43058	4.01478
SP110	ENSG00000135899	SRA UpDEG	188.317	2.15988	2.00103	0
CDKN1A	ENSG00000124762	SRA UpDEG	199.123	1.74931	0	0
PMAIP1	ENSG00000141682	SRA UpDEG	207.148	3.44455	3.07552	2.31059
TRIM14	ENSG00000106785	SRA UpDEG	217.101	1.78739	1.65234	0
MYD88	ENSG00000172936	SRA UpDEG	251.649	1.82016	0	0
HERC5	ENSG00000138646	SRA UpDEG	253.606	3.13984	3.10036	2.82367
PLSCR1	ENSG00000188313	SRA UpDEG	253.981	1.9526	1.85227	1.91585
TDRD7	ENSG00000196116	SRA UpDEG	290.588	1.87218	1.70715	0
IFIT5	ENSG00000152778	SRA UpDEG	291.358	2.35542	2.20632	1.79544
KYNU	ENSG00000115919	SRA UpDEG	294.646	0	1.74572	2.21916
DDX60L	ENSG00000181381	SRA UpDEG	321.011	2.774	2.72193	2.34014
IFIH1	ENSG00000115267	SRA UpDEG	337.197	3.11188	2.94701	2.56314
ZNFX1	ENSG00000124201	SRA UpDEG	376.355	1.81571	1.55577	0
SP100	ENSG00000067066	SRA UpDEG	396.02	1.78471	1.70721	0
HLA-A	ENSG00000206503	SRA UpDEG	421.69	0	1.65903	2.01701
BIRC3	ENSG00000023445	SRA UpDEG	428.351	1.63091	0	0
IFIT3	ENSG00000119917	SRA UpDEG	441.701	3.67807	3.37393	2.77536
MX1	ENSG00000157601	SRA UpDEG	453.698	2.86518	2.85261	2.59189
WARS1	ENSG00000140105	SRA UpDEG	466.667	2.3555	1.90247	1.70429
GBP1	ENSG00000117228	SRA UpDEG	490.534	2.07522	2.17331	1.97675
IFIT1	ENSG00000185745	SRA UpDEG	522.584	3.61889	3.17437	2.68838
PLAUR	ENSG00000011422	SRA UpDEG	522.785	1.6338	1.52973	0
PARP9	ENSG00000138496	SRA UpDEG	534.715	1.79095	1.90459	1.61969
HLA-E	ENSG00000204592	SRA UpDEG	537.222	1.49311	1.55526	1.56722
APOL6	ENSG00000221963	SRA UpDEG	540.939	1.50397	0	0
OAS3	ENSG00000111331	SRA UpDEG	559.823	2.45363	2.57045	2.47578
IFI44L	ENSG00000137959	SRA UpDEG	577.76	3.22008	3.28021	3.1492
HLA-B	ENSG00000234745	SRA UpDEG	583.738	1.64851	2.38405	2.77898
IFITM3	ENSG00000142089	SRA UpDEG	590.713	0	0	1.42791
CLDN1	ENSG00000163347	SRA UpDEG	599.815	0	0	1.58306
SCG2	ENSG00000171951	SRA UpDEG	601.42	0	0	1.60639
RNF213	ENSG00000173821	SRA UpDEG	627.39	0	1.46952	0
OAS2	ENSG00000111335	SRA UpDEG	695.199	3.21857	3.09166	2.89059
HLA-C	ENSG00000204525	SRA UpDEG	696.43	0	1.57709	1.88145
IFI44	ENSG00000137965	SRA UpDEG	723.341	2.57108	2.62007	2.53058
STAT1	ENSG00000115415	SRA UpDEG	859.527	2.04854	2.03312	1.82492
TPBG	ENSG00000146242	SRA UpDEG	929.037	0	1.53923	1.86539
SAMHD1	ENSG00000101347	SRA UpDEG	987.865	1.68194	1.60644	1.55427
DTX3L	ENSG00000163840	SRA UpDEG	1015.25	1.59805	0	0
ZC3HAV1	ENSG00000105939	SRA UpDEG	1131.83	1.59966	0	0
SERPINE2	ENSG00000135919	SRA UpDEG	1401.26	0	0	1.65711
B2M	ENSG00000166710	SRA UpDEG	1435.12	0	0	1.58735
PARP14	ENSG00000173193	SRA UpDEG	1576.65	2.28748	1.94428	1.86364
SLC39A14	ENSG00000104635	SRA UpDEG	1927.37	0	0	1.42377
PLIN2	ENSG00000147872	SRA UpDEG	3180.95	0	1.56877	1.85845
LAMP2	ENSG00000005893	Highly expressed	4727.39
FKBP1A	ENSG00000088832	Highly expressed	4765.65
IPO5	ENSG00000065150	Highly expressed	4772.12
GAPDH	ENSG00000111640	Highly expressed	4881.55
TPX2	ENSG00000088325	Highly expressed	4884.88
CYCS	ENSG00000172115	Highly expressed	4890.4
ARCN1	ENSG00000095139	Highly expressed	4919.04
SSR1	ENSG00000124783	Highly expressed	4993.87
RPL11	ENSG00000142676	Highly expressed	4998.28
ACTG1	ENSG00000184009	Highly expressed	5005.21
PRPF8	ENSG00000174231	Highly expressed	5036.85
TUBA1A	ENSG00000167552	Highly expressed	5038.23
RPS20	ENSG00000008988	Highly expressed	5060.01
CAPN2	ENSG00000162909	Highly expressed	5142.2
RAC1	ENSG00000136238	Highly expressed	5152.48
VDAC1	ENSG00000213585	Highly expressed	5207.39
KDELR2	ENSG00000136240	Highly expressed	5235.03
MSN	ENSG00000147065	Highly expressed	5294.27
KTN1	ENSG00000126777	Highly expressed	5301.3
TPM2	ENSG00000198467	Highly expressed	5328.44
RAD21	ENSG00000164754	Highly expressed	5334.3
LAMC1	ENSG00000135862	Highly expressed	5335.63
AHNAK	ENSG00000124942	Highly expressed	5407.28
CALU	ENSG00000128595	Highly expressed	5426.29
TPR	ENSG00000047410	Highly expressed	5527.62
DCBLD2	ENSG00000057019	Highly expressed	5531.56
ATP5F1B	ENSG00000110955	Highly expressed	5545.71
PCM1	ENSG00000078674	Highly expressed	5568.03
RPL15	ENSG00000174748	Highly expressed	5593.6
SACS	ENSG00000151835	Highly expressed	5649.15
ERRFI1	ENSG00000116285	Highly expressed	5663.03
RPL4	ENSG00000174444	Highly expressed	5725.95
STC1	ENSG00000159167	Highly expressed	5757.26
CDCP1	ENSG00000163814	Highly expressed	5760.77
NUCKS1	ENSG00000069275	Highly expressed	5793.44
FSTL1	ENSG00000163430	Highly expressed	5804.95
HSPA9	ENSG00000113013	Highly expressed	5805.04
EGR1	ENSG00000120738	Highly expressed	5828.14
SERBP1	ENSG00000142864	Highly expressed	5952.05
PLS3	ENSG00000102024	Highly expressed	6113.08
RPL6	ENSG00000089009	Highly expressed	6167.54
MACF1	ENSG00000127603	Highly expressed	6287.99
CXCL1	ENSG00000163739	Highly expressed	6356.05
YWHAE	ENSG00000108953	Highly expressed	6718.03
CAV1	ENSG00000105974	Highly expressed	6724.05
ANLN	ENSG00000011426	Highly expressed	6781.27
ADAM9	ENSG00000168615	Highly expressed	6784.71
SRRM2	ENSG00000167978	Highly expressed	6785.92
HNRNPU	ENSG00000153187	Highly expressed	6811.36
DYNC1H1	ENSG00000197102	Highly expressed	7110.86
CTSL	ENSG00000135047	Highly expressed	7139.46
CTSB	ENSG00000164733	Highly expressed	7180.59
EIF4G2	ENSG00000110321	Highly expressed	7239.86
B4GALT1	ENSG00000086062	Highly expressed	7426.85
HNRNPA1	ENSG00000135486	Highly expressed	7546.43
RPS6	ENSG00000137154	Highly expressed	7621.34
RHOA	ENSG00000067560	Highly expressed	7643.99
ANXA2	ENSG00000182718	Highly expressed	7992.37
DNAJA1	ENSG00000086061	Highly expressed	8086.7
MYOF	ENSG00000138119	Highly expressed	8122.26
TUBB	ENSG00000196230	Highly expressed	8184.66
CSE1L	ENSG00000124207	Highly expressed	8203.82
MKI67	ENSG00000148773	Highly expressed	8333.12
LOX	ENSG00000113083	Highly expressed	8366.26
TPM4	ENSG00000167460	Highly expressed	8429.85
ANXA1	ENSG00000135046	Highly expressed	8758.67
SLC38A2	ENSG00000134294	Highly expressed	8822.97
CBX5	ENSG00000094916	Highly expressed	8895.65
CENPF	ENSG00000117724	Highly expressed	8933.44
TPM3	ENSG00000143549	Highly expressed	8999.28
YBX1	ENSG00000065978	Highly expressed	9077.67
PGK1	ENSG00000102144	Highly expressed	9230.53
GNAS	ENSG00000087460	Highly expressed	9263.54
PPIA	ENSG00000196262	Highly expressed	9464.29
HSPA8	ENSG00000109971	Highly expressed	9697.18
RPL5	ENSG00000122406	Highly expressed	10386.4
YWHAZ	ENSG00000164924	Highly expressed	10834.8
TPT1	ENSG00000133112	Highly expressed	11674.9
SCD	ENSG00000099194	Highly expressed	11786
VIM	ENSG00000026025	Highly expressed	11880.2
RPL7	ENSG00000147604	Highly expressed	12645.1
PRRC2C	ENSG00000117523	Highly expressed	12795.6
TPM1	ENSG00000140416	Highly expressed	12927.7
PRKDC	ENSG00000253729	Highly expressed	13050.6
HSP90AB1	ENSG00000096384	Highly expressed	13601.4
HSPA5	ENSG00000044574	Highly expressed	13861.8
LDHA	ENSG00000134333	Highly expressed	13914.6
CD44	ENSG00000026508	Highly expressed	14661.9
HNRNPA2B1	ENSG00000122566	Highly expressed	14909.6
ITGB1	ENSG00000150093	Highly expressed	16088.8
DST	ENSG00000151914	Highly expressed	16135.4
NCL	ENSG00000115053	Highly expressed	16323
HSP90B1	ENSG00000166598	Highly expressed	18168.5
PABPC1	ENSG00000070756	Highly expressed	18441
CANX	ENSG00000127022	Highly expressed	19515.5
HSP90AA1	ENSG00000080824	Highly expressed	23814.4
NPM1	ENSG00000181163	Highly expressed	24581.5
EEF1A1	ENSG00000156508	Highly expressed	33619.8
ACTB	ENSG00000075624	Highly expressed	35858.6
MALAT1	ENSG00000251562	Highly expressed	306830
