## Supplemental Table S1 for "PIC recruitment by synthetic reader-actuators to polycomb-silenced genes blocks triple-negative breast cancer invasion"

### Sheet: Sheet1
Title: Nanostring expression data from Figure 2E.
Log2FC values in columns C - I are shaded yellow if >= 1 (upregulated) and blue if <= -1 (downregulated)
Gene symbol	Ensembl ID	Baseline normalized expression (DMSO) x1000	Baseline normalized expression (siCtrl) x 1000	siEZH2/siCtrl	GSK126/DMSO	GSK343/DMSO	siPCGF4 vs. siCtrl	PTC209 vs. DMSO	PTC596 vs. DMSO	UNC3866 vs. DMSO
WISP3	ENSG00000112761	3.66	6.4775	0.2	0.61	1.38	-0.61	0.63	0.98	0.45
CADM3	ENSG00000162706	4.64	2.9475	0.71	0.72	1.5	0.34	0.34	-0.58	0.06
ALDH1A2	ENSG00000128918	5.19	2.9275	-0.43	0.49	1.26	-0.31	-0.13	-0.3	-0.45
PLK5	ENSG00000185988	6.02	2.425	0.69	0.04	-0.2	1.1	0.39	-0.21	0.12
TRIM22	ENSG00000132274	6.7	5.8075	0.66	1.98	3.35	-0.96	-0.34	0.33	-0.23
C2orf40	ENSG00000119147	7.66	3.5575	1.05	0.28	0.46	0.3	0	0.1	-0.35
CYGB	ENSG00000161544	7.87	28.725	-0.47	1	0.9	-0.11	0.01	-0.14	-0.46
CDO1	ENSG00000129596	8.12	4.005	0.78	0.29	0.46	0.93	-0.19	-0.9	-0.08
NNAT	ENSG00000053438	8.52	4.8475	-0.09	0.56	0.89	0.42	-0.82	0.02	-0.11
CDH5	ENSG00000179776	9.15	6.2675	0.25	0.54	0.97	-0.32	0.03	0.07	-0.5
GPC3	ENSG00000147257	9.44	90.395	-0.19	0.71	0.9	-0.42	-0.85	-0.66	-0.46
CEACAM1	ENSG00000079385	9.52	3.595	0.86	0.23	0.49	1.38	-0.34	-0.84	-0.66
HLA-F	ENSG00000204642	9.7	5.545	0.66	0.89	1.05	0.34	-0.89	-0.33	0.31
WIF1	ENSG00000156076	10.28	5.825	0.06	0.28	0.4	0.18	-0.8	-0.52	-0.58
ZBTB16	ENSG00000109906	11.28	8.945	0.49	0.06	0.36	-0.03	0.05	-0.45	-0.12
DCN	ENSG00000011465	11.85	104.865	0.98	0.94	0.13	-0.22	3.33	5.33	3.2
ALOX15	ENSG00000161905	12.72	8.9375	-0.02	0.39	0.89	0	-0.38	-0.35	0.34
ZBTB7C	ENSG00000184828	13.48	11.04	-0.63	0.18	0.42	-0.35	-1.23	-0.36	-0.67
ACVR1C	ENSG00000123612	13.72	8.73	-0.21	0.2	0.8	-0.27	0.31	0.13	0.23
SERPING1	ENSG00000149131	13.94	13.8025	-0.22	0.84	1.32	-0.45	-0.27	-0.48	-0.48
BTG2	ENSG00000159388	14.14	14.65	-0.32	0.9	1.09	0.39	-0.4	0.51	0.19
PTGS2	ENSG00000073756	14.31	72.2375	0.39	0.62	1.88	-0.22	1.48	2.29	1.13
IL1B	ENSG00000125538	14.71	6.145	0.73	0.68	1.26	-0.25	1.42	1.35	-0.2
THBD	ENSG00000178726	17.89	19.94	-0.2	0.14	0.84	-0.18	0.45	1.06	-0.58
CDH13	ENSG00000140945	18.81	70.7125	-0.24	1.12	1.19	-0.32	1.19	0	0.22
KLHDC7B	ENSG00000130487	20.65	16.6425	-0.34	0.93	1.9	0.07	0.83	0.4	-0.21
AJAP1	ENSG00000196581	21.13	9.925	0.29	-0.03	0.06	0.26	-0.74	-0.64	-0.5
TNIP3	ENSG00000050730	22.81	13.64	-0.14	0.17	0.71	-0.26	-1.67	-0.28	-1.38
IL1A	ENSG00000115008	23.9	13.5425	0.22	0.63	0.61	-0.33	-0.26	-0.05	-0.54
MRVI1	ENSG00000072952	24.21	9.8525	0.55	0.23	0.41	0.08	-1.69	-0.35	-0.96
DSP	ENSG00000096696	24.24	266.805	0.2	1.6	1.94	0.38	-1.23	-0.97	-0.88
SOX7	ENSG00000171056	25.55	15.175	0.39	0.3	0.57	0.69	0.98	0.55	0.68
NGFR	ENSG00000064300	25.71	16.74	-0.02	0.53	0.94	0.13	1.63	0.76	-0.12
RHOB	ENSG00000143878	25.87	31.7	-0.26	0.19	0.74	-0.05	0.15	0.86	0.02
SEMA3B	ENSG00000012171	27.49	24.5025	-0.05	0.12	0.6	-0.19	-0.84	-1.01	-0.62
TP63	ENSG00000073282	29.66	28.865	-0.15	0.34	-0.02	-0.32	-1.32	-1.04	-0.34
TRIM69	ENSG00000185880	30.26	31.59	0.07	0.55	1.26	-0.14	0.67	0.44	0.42
PDGFRL	ENSG00000104213	31.1	57.19	0.92	1.26	1.73	-0.02	0.23	0.75	1.48
TRANK1	ENSG00000168016	31.2	45.4625	0.17	0.99	1.89	-0.75	-0.06	-0.15	0.63
PLA2R1	ENSG00000153246	31.53	50.8775	0.34	0.24	0.39	-0.42	-0.99	-0.26	-0.15
IFI27	ENSG00000165949	31.79	16.435	0.85	2.09	3.12	-0.09	-0.26	-0.44	-0.48
RNF180	ENSG00000164197	33.5	32.135	0.05	0.37	0.66	0.18	0.46	0.6	0.11
BTN3A1	ENSG00000026950	35.45	66.515	-0.36	0.59	0.91	-0.91	-0.43	-0.22	0.08
STRIP2	ENSG00000128578	37.3	32.37	0.32	0.55	1.05	-0.06	1.7	2.58	0.64
GBP5	ENSG00000154451	38.14	34.9675	0.24	0.57	1.31	-0.14	-0.11	-0.61	-0.14
INHBA	ENSG00000122641	39.72	49.8525	-1.05	0.57	1.63	-0.19	-0.39	1.17	-0.91
LHX6	ENSG00000106852	42.44	32.7525	0.18	0.86	0.43	-0.14	-0.66	0.1	-0.4
USP18	ENSG00000184979	46.28	21.11	0.62	1.68	3.26	0.02	-0.81	-0.55	0.09
CMPK2	ENSG00000134326	46.59	33.4875	0.76	1.74	3.04	-0.29	0.25	0.16	1.28
MCC	ENSG00000171444	49.14	74.6475	0.46	0.49	0.89	-0.03	0.55	0.67	0.01
NEDD4L	ENSG00000049759	51.83	26.8075	0.04	0.19	0.84	1.08	1.01	0.95	-0.2
THRB	ENSG00000151090	60.44	105.668	0.74	0.73	0.59	0.21	1.17	1.01	1.48
NLRC5	ENSG00000140853	60.45	47.6575	0.42	0.64	1.17	-0.32	0.61	0.66	0.47
PROX1	ENSG00000117707	62.78	33.4575	0.43	0.25	0.82	-0.22	0.16	0.59	0.41
SAMD9L	ENSG00000177409	64.01	45.8175	0.97	1.56	2.12	-0.17	-1.02	-1.23	-0.6
LRIG1	ENSG00000144749	64.63	43.5075	0.24	0.71	0.97	0.3	-1.16	-0.77	-0.9
TXNIP	ENSG00000265972	75.57	290.562	-0.39	0.45	0.73	-0.29	1.05	1.09	0.35
MAST4	ENSG00000069020	82.81	55.675	-0.41	0.24	0.93	0.3	2.24	2.54	0.86
HPGD	ENSG00000164120	87.71	52.5125	0.8	0.15	0.16	0.35	-1.15	-0.91	-0.62
GBP3	ENSG00000117226	96.32	90.395	-0.03	0.33	0.47	-0.47	-0.95	-1.34	-0.45
FOXO1	ENSG00000150907	96.6	94.255	0.55	0.41	-0.09	0.09	-0.76	-0.75	0.22
IFIH1	ENSG00000115267	99.93	48.425	0.91	1.68	2.6	-0.42	-1.34	-1.54	-0.29
BRINP1	ENSG00000078725	102.58	54.35	1.32	0.16	-0.28	1.32	-2.02	-1.83	0.08
HERC6	ENSG00000138642	103.18	57.2025	1.29	1.8	3.04	-0.36	-0.6	-0.74	0.1
GCH1	ENSG00000131979	103.62	64.545	0.22	0.73	1.68	0.35	0	0.15	-0.24
CCL5	ENSG00000271503	105.04	78.8275	0.58	1.82	2.04	-0.24	-0.82	-0.78	0.23
IRF7	ENSG00000185507	110.34	92.2475	0.27	0.81	1.87	-0.42	-0.34	0.13	0.06
STAT2	ENSG00000170581	111.83	133.262	0.39	0.55	1.16	-0.12	0.19	0.32	0.51
OAS1	ENSG00000089127	112.02	41.29	1.04	2.43	3.96	-0.88	-1.26	-1.74	-0.29
RPS6KA2	ENSG00000071242	120.67	72.7125	0.22	0.22	0.28	0.08	0.41	-0.22	-0.64
MME	ENSG00000196549	121.53	452.697	0.76	0.69	0.3	0.21	1.07	1.42	1.04
IFIT2	ENSG00000119922	124.98	74.3925	1.12	1.66	2.36	-0.76	-1.7	-1.61	-0.35
NOTCH1	ENSG00000148400	140.67	88.55	-0.3	0.28	0.68	-0.32	0.33	0.41	-0.07
BMP2	ENSG00000125845	142.39	98.31	-0.32	0.5	1.41	0.39	1.94	2.83	0.81
SLC15A3	ENSG00000110446	143.87	106.815	0.46	0.7	1.66	-0.48	-1.58	-1.66	-0.27
GBP4	ENSG00000162654	144.01	104.745	0.69	1.35	1.8	-0.43	-2.43	-2.56	-0.3
THEMIS2	ENSG00000130775	144.53	118.578	-0.2	0.33	1.01	-0.63	1.38	1.38	0.72
ISG20	ENSG00000172183	145.52	55.51	-0.01	0.53	1.09	-0.58	-0.52	0.15	-0.39
PDCD1LG2	ENSG00000197646	148.24	85.945	-0.99	-0.33	0.64	-0.15	1.43	0.89	-0.53
XAF1	ENSG00000132530	155.75	217.958	0.33	1.39	2.49	-0.18	-0.31	-1.21	-0.09
EPHA7	ENSG00000135333	157.12	204.732	-0.03	0.47	0.3	0.58	-0.42	0.54	0.13
RSAD2	ENSG00000134321	166.79	131.635	1.29	2.62	3.31	-1.27	-1.57	-1.78	0.21
PCGF5	ENSG00000180628	175.45	147.465	0.51	1.15	1.5	0.85	0.5	0.48	0.58
TNFAIP3	ENSG00000118503	179.15	106.88	0	0.36	0.98	-0.04	0.17	-0.01	-0.55
SP110	ENSG00000135899	183.68	179.423	0.2	0.69	1.41	-0.07	-0.5	-0.03	0.12
SAMD9	ENSG00000205413	183.77	153.368	0.73	1.39	2.34	-0.31	-0.7	-0.33	0.22
LGALS3BP	ENSG00000108679	184.43	153.308	0.25	0.71	1.28	-0.55	-1.45	-1.58	-0.3
HTRA1	ENSG00000166033	188.39	190.585	-0.04	0.45	1.19	-0.91	0.67	-0.03	0.76
IFIT3	ENSG00000119917	199.31	105.108	0.82	1.71	2.62	-0.9	-1.64	-1.47	-0.35
IKZF2	ENSG00000030419	199.56	198.718	0.16	0.14	0.43	0.43	0.05	0.05	-0.38
PARP14	ENSG00000173193	202.74	406.295	0.38	0.92	1.79	-0.47	-0.36	-0.33	0.33
OASL	ENSG00000135114	212.3	116.78	1.4	2.14	2.33	-1.4	-1.99	-2.43	-0.02
IFI44L	ENSG00000137959	213.26	124.993	1.18	2.36	4.18	-0.87	0.69	-0.34	0.44
AFAP1L2	ENSG00000169129	216.51	110.772	0.06	0.08	-0.18	0.53	-0.75	-0.74	0.23
EPSTI1	ENSG00000133106	233.74	265.892	0.28	0.89	1.28	-0.48	0.51	-0.09	-0.01
OAS2	ENSG00000111335	249.41	88.4125	1.32	2.37	3.88	-1.22	-1.24	-1.93	0.06
INPP4B	ENSG00000109452	249.73	311.147	-0.31	0.08	0.22	0.47	-0.08	0.31	0.17
TFPI2	ENSG00000105825	262.18	770.535	-0.44	-0.09	0.58	0.14	0.48	1.34	0.36
MMP1	ENSG00000196611	264.93	730.508	-0.61	0.07	1.76	-1.08	4.02	5.06	2.48
C19orf66	ENSG00000130813	290.46	328.11	0.21	0.29	0.75	-0.08	-0.06	-0.08	-0.14
PLA2G4A	ENSG00000116711	299.71	563.342	0.19	0.17	0.36	-0.98	0.42	0.55	0.72
NDRG1	ENSG00000104419	306.38	1122.08	0.16	0.73	0.76	-0.59	0.39	0.99	0.51
TRIM14	ENSG00000106785	306.81	255.113	0.35	0.77	1.27	-0.1	-0.33	-0.4	-0.14
IDO1	ENSG00000131203	325.73	319.603	-0.27	1.46	1.84	-0.18	0.68	1.09	1.71
DKK3	ENSG00000050165	332.52	517.315	-0.01	-0.41	-0.58	-0.31	-1.36	-0.5	-0.07
IFIT5	ENSG00000152778	335.06	297.613	0.36	0.95	1.91	-0.45	0.22	-0.23	0.27
IRF1	ENSG00000125347	340.58	234.727	0.13	0.23	0.46	-0.14	-0.93	-1.12	-0.22
IFIT1	ENSG00000185745	343.71	230.648	1.23	2.06	3.33	-0.71	-2.07	-2.65	-0.37
TIMP3	ENSG00000100234	352.58	1256.67	-0.23	-0.13	-0.77	0.08	-3.22	-3.02	-2.74
APOL6	ENSG00000221963	355.97	202.23	0.18	0.67	1.01	-0.12	-0.39	-0.94	-0.1
TAP1	ENSG00000168394	365.62	319.887	-0.2	0.54	1.12	-0.22	-0.07	-0.28	0.22
ITGA5	ENSG00000161638	369.69	498.585	-0.52	-0.01	0.45	-0.19	0.66	1.36	-0.07
HERC5	ENSG00000138646	387.58	221.965	0.75	1.57	2.16	-0.36	0.34	0.05	0.3
IFITM2	ENSG00000185201	400.53	229.1	0.33	0.18	0.2	-0.09	-0.64	-0.51	-0.15
OAS3	ENSG00000111331	416.22	179.17	0.66	1.57	3.01	0.02	-0.69	-0.69	-0.05
TBX15	ENSG00000092607	422.48	399.488	0.05	0.49	0.81	-0.48	0.91	0.32	0.37
TDRD7	ENSG00000196116	422.69	249.548	0.12	0.52	1.36	0.05	0	0.27	0
GFPT2	ENSG00000131459	429.23	437.337	0.17	0.04	0.75	-0.36	2.19	2.38	1.46
SP100	ENSG00000067066	437.06	397.897	0.16	0.55	1.21	-0.07	0.45	0.4	0.32
IFI6	ENSG00000126709	447.86	240.507	0.61	1.63	3.13	-0.37	-0.67	-0.57	-0.09
IFI35	ENSG00000068079	465.19	363.647	0.17	0.52	1.29	-0.28	-0.69	-0.24	0.01
IL6	ENSG00000136244	466.07	406.365	-0.47	0.08	1.2	0.26	0.78	0.55	-0.08
DDX60L	ENSG00000181381	468.91	740.9	0.22	0.65	1.53	-0.06	0.38	0.99	0.72
PARP9	ENSG00000138496	488.92	180.17	0.53	0.89	1.63	-0.16	-0.25	-0.12	0.5
CDKN1A	ENSG00000124762	523.71	241.835	0.92	0.62	1.69	-0.12	0.56	1.33	0.3
AHNAK	ENSG00000124942	588.95	1148.42	-0.08	-0.32	-0.3	0.18	0.91	0.65	0.75
SPRY4	ENSG00000187678	604.26	393.038	-0.23	-0.09	0.11	0.47	0.6	0.36	0.49
IFI44	ENSG00000137965	610.34	605.425	0.54	1.5	2.13	-1.03	-0.4	0.06	0.56
DDX58	ENSG00000107201	645.19	413.348	0.67	1.31	2.14	-0.22	-0.72	-1.05	-0.01
PARP12	ENSG00000059378	670.05	406.295	0.39	0.72	1.43	-0.09	0.17	0.09	0
MX1	ENSG00000157601	685.92	192.44	1.63	2.49	4.3	-0.7	-1.22	-1.72	-0.07
SECTM1	ENSG00000141574	686.4	914.135	0.14	0.18	0.34	-0.47	0.27	0.45	1.06
ATF3	ENSG00000162772	741.07	331.507	-0.18	0.33	1.17	0.24	0.03	0.57	-0.01
RNF19B	ENSG00000116514	745.4	404.445	-0.22	0.22	0.92	0.03	0.85	0.65	0.2
ETV1	ENSG00000006468	753.44	506.848	0.35	0.11	0.31	0.46	0.93	0.4	1.15
FBLN1	ENSG00000077942	754.27	722.643	0.04	0.45	0.3	-0.48	-0.74	-0.24	-0.34
ANGPTL4	ENSG00000167772	778.06	2591.68	0.03	-0.45	-0.03	0.01	1.39	1.64	0.24
CLDN1	ENSG00000163347	803.52	421.515	-0.78	-0.18	0.54	0.8	-1.28	-1.19	-1.73
MYD88	ENSG00000172936	832.82	784.36	0.1	0.34	0.94	-0.12	-0.42	-0.08	0.25
LAP3	ENSG00000002549	919.7	721.575	-0.15	0.15	0.63	0.06	0.18	0.17	0.13
ZNFX1	ENSG00000124201	968.97	967.602	0.16	0.29	0.71	0.02	0.25	0.02	0.05
LIF	ENSG00000128342	997.92	647.61	-1.02	-0.08	1.15	0.11	0.46	-0.45	-0.14
KLF5	ENSG00000102554	1022.97	1159.99	0.01	0.14	0.21	-0.1	-0.57	-0.21	0.1
PMAIP1	ENSG00000141682	1084.31	502.072	0.34	0.8	1.02	0.2	0.42	0.08	-0.37
HLA-B	ENSG00000234745	1100.67	915.707	0.23	1.44	2.14	-0.2	1.22	1.19	1.37
IGFBP4	ENSG00000141753	1115.3	5751.34	-0.04	0.62	0.52	-0.63	2.1	2.34	2.32
SAMHD1	ENSG00000101347	1237.57	153.368	0.33	0.69	1.65	-0.02	-0.41	0.28	0.13
CFB	ENSG00000243649	1244.91	452.368	0.33	0.14	1.15	-0.72	0.59	0.32	-0.11
PLAUR	ENSG00000011422	1268.83	1204.71	-0.48	-0.03	0.13	0.11	0.35	0.91	0.18
UBE2L6	ENSG00000156587	1481.63	1094.51	0.11	0.63	1.07	-0.29	-0.47	-1.24	-0.17
ZC3HAV1	ENSG00000105939	1484.36	1275.03	0.14	0.53	0.7	0	-0.14	0.08	0.24
TGFBR2	ENSG00000163513	1493.86	2013.49	-0.67	0.08	0.17	0.28	0.79	0.53	0.66
BST2	ENSG00000130303	1717.23	3728.59	-0.1	1.34	1.95	-0.78	-0.26	-0.26	0.55
HLA-E	ENSG00000204592	1800.71	2115.85	-0.07	0.56	0.91	-0.2	0.06	0.42	0.53
HLA-C	ENSG00000204525	1807.79	2166.53	-0.06	0.66	1.04	-0.08	-0.04	0.23	0.46
ICAM1	ENSG00000090339	1870.75	1843.2	-0.18	0.17	0.39	0.05	0.03	0.43	0.18
DTX3L	ENSG00000163840	1915.78	1346.31	0.53	0.8	1.42	-0.16	-0.09	0.04	0.49
HLA-A	ENSG00000206503	1936.38	2139.67	0	0.81	1.13	-0.38	0.63	0.52	0.61
KLF4	ENSG00000136826	1966.58	1193.14	-0.09	0.33	0.61	0.05	0.31	-0.47	-0.22
PLSCR1	ENSG00000188313	2050.57	1639.72	0.54	0.88	1.76	-0.27	0.47	0.35	0.62
ZFP36	ENSG00000128016	2170.58	2829.55	-0.39	-0.29	0.01	-0.2	0.87	0.5	0.36
DUSP6	ENSG00000139318	2181.83	749.817	-0.27	0.07	0.54	0.53	1.19	1.01	0.12
ISG15	ENSG00000187608	2416.64	1649.27	0.59	1.15	2.36	-0.25	-0.28	0.02	0.01
GBP1	ENSG00000117228	2445.48	2279.62	-0.16	0.29	0.14	-0.75	-1.55	-1.53	-1.08
GDF15	ENSG00000130513	2641.72	399.918	-1.03	0.49	1.49	0.28	0.61	0.66	-0.58
VEGFA	ENSG00000112715	2890.24	3337.22	-0.16	0.04	0.34	-0.23	0.72	0.72	0.11
PSMB8	ENSG00000204264	2925.27	2341.55	0.21	0.31	0.41	-0.19	-0.2	-0.36	0.28
SRPX	ENSG00000101955	2954.18	1533.4	0.18	0.12	0.3	-0.48	0.33	0.31	-0.01
LY6E	ENSG00000160932	3688.09	2493.34	0.27	0.91	1.53	-0.58	-0.78	-0.23	0.11
STAT1	ENSG00000115415	4054.58	3766.39	0.24	0.71	1.42	-0.08	-0.14	-0.22	0.37
LIMA1	ENSG00000050405	4077.99	6100.33	-0.2	-0.28	-0.52	-0.13	-1.03	-0.49	-0.26
DUSP4	ENSG00000120875	4516.45	1093.33	-0.3	0.07	0.61	-0.42	0.13	0.32	-0.26
MT1M	ENSG00000205364	5910.08	3352.59	-0.16	0.19	0.56	0.78	0.56	0.55	0.47
IFITM3	ENSG00000142089	10206.9	8925.07	0.17	0.32	0.43	-0.19	-0.57	-0.37	-0.08
IFITM1	ENSG00000185885	12144.7	7147.73	0.44	0.83	1.21	-0.83	-0.49	-0.48	0.54
MT2A	ENSG00000125148	14874	8532.08	-0.23	0.14	0.6	0.88	0.66	0.66	0.58
SOD2	ENSG00000291237	15616.6	9879.74	-0.31	-0.13	0.77	-0.58	0.96	0.98	0.3
